## Supplementary Table 2 for "Aclarubicin disrupts RNA polymerase II progression at replication-coupled histone genes"

### Sheet: Table S2
Table S2: Human replication-coupled histone genes
Chromosome	Start	End	Gene name	Strand	Replication coupled?	Clustered?
chr6	26017260	26018015	H1-1	-	Yes	Yes
chr6	26055968	26056698	H1-2	-	Yes	Yes
chr6	26234440	26235215	H1-3	-	Yes	Yes
chr6	26156557	26157343	H1-4	+	Yes	Yes
chr6	27834570	27835366	H1-5	-	Yes	Yes
chr6	26107640	26108363	H1-6	-	Yes	Yes
chr6	25726291	25726790	H2AC1	-	Yes	Yes
chr6	27100822	27101314	H2AC11	+	Yes	Yes
chr6	27114885	27115341	H2AC12	+	Yes	Yes
chr6	27775951	27776445	H2AC13	+	Yes	Yes
chr6	27782080	27782555	H2AC14	-	Yes	Yes
chr6	27805658	27806153	H2AC15	-	Yes	Yes
chr6	27833095	27833576	H2AC16	+	Yes	Yes
chr6	27860477	27860963	H2AC17	-	Yes	Yes
chr1	149813785	149814317	H2AC18	-	Yes	Yes
chr1	149822628	149823161	H2AC19	+	Yes	Yes
chr1	149858468	149858961	H2AC20	+	Yes	Yes
chr1	149859019	149859515	H2AC21	-	Yes	Yes
chr6	26033320	26033846	H2AC4	-	Yes	Yes
chr6	26124400	26124918	H2AC6	+	Yes	Yes
chr6	26199012	26199521	H2AC7	-	Yes	Yes
chr6	26217149	26217665	H2AC8	+	Yes	Yes
chr1	228645065	228645574	H2AW	-	Yes	Yes
chr6	25727005	25727573	H2BC1	+	Yes	Yes
chr6	26273159	26273640	H2BC10	+	Yes	Yes
chr6	27100095	27100574	H2BC11	-	Yes	Yes
chr6	27106072	27114637	H2BC12	-	Yes	Yes
chr6	27775257	27775707	H2BC13	-	Yes	Yes
chr6	27782800	27783267	H2BC14	+	Yes	Yes
chr6	27806347	27806888	H2BC15	+	Yes	Yes
chr6	27861203	27861669	H2BC17	+	Yes	Yes
chr1	149754245	149783925	H2BC18	-	Yes	Yes
chr1	149856009	149858232	H2BC21	-	Yes	Yes
chr6	26043455	26043941	H2BC3	-	Yes	Yes
chr6	26113398	26124154	H2BC4	-	Yes	Yes
chr6	26158349	26171577	H2BC5	+	Yes	Yes
chr6	26183989	26184458	H2BC6	+	Yes	Yes
chr6	26199744	26200216	H2BC7	+	Yes	Yes
chr6	26216428	26216916	H2BC8	-	Yes	Yes
chr6	26251842	26252303	H2BC9	+	Yes	Yes
chr1	228645804	228646259	H2BU1	+	Yes	Yes
chr1	228612546	228613061	H3-4	-	Yes	Yes
chr6	26020679	26021186	H3C1	+	Yes	Yes
chr6	27777829	27778314	H3C10	+	Yes	Yes
chr6	27839623	27840124	H3C11	-	Yes	Yes
chr6	27858093	27858604	H3C12	-	Yes	Yes
chr1	149784780	149785248	H3C13	-	Yes	Yes
chr1	149812259	149812780	H3C14	-	Yes	Yes
chr1	149824170	149824687	H3C15	+	Yes	Yes
chr6	26031817	26032327	H3C2	-	Yes	Yes
chr6	26045612	26046097	H3C3	+	Yes	Yes
chr6	26197012	26199521	H3C4	-	Yes	Yes
chr6	26224406	26227701	H3C6	+	Yes	Yes
chr6	26250370	26250863	H3C7	-	Yes	Yes
chr6	26271146	26271641	H3C8	-	Yes	Yes
chr6	26021877	26022278	H4C1	+	Yes	Yes
chr6	27791870	27792258	H4C11	+	Yes	Yes
chr6	27798952	27799338	H4C12	-	Yes	Yes
chr6	27840926	27841312	H4C13	-	Yes	Yes
chr1	149804221	149804616	H4C14	+	Yes	Yes
chr1	149825657	149832725	H4C15	-	Yes	Yes
chr6	26027124	26027511	H4C2	-	Yes	Yes
chr6	26104161	26104565	H4C3	+	Yes	Yes
chr6	26188938	26189340	H4C4	-	Yes	Yes
chr6	26204838	26205249	H4C5	+	Yes	Yes
chr6	26240621	26241021	H4C6	+	Yes	Yes
chr6	26246839	26247224	H4C7	-	Yes	Yes
chr6	26285354	26285762	H4C8	-	Yes	Yes
chr6	27107061	27107457	H4C9	+	Yes	Yes
chr2	27008924	27017457	CENPA	+	No	No
chr22	38201236	38203439	H1-0	+	No	No
chr3	129033614	129035129	H1-10	-	No	No
chr12	48722763	48724062	H1-7	+	No	No
chr3	129262018	129270310	H1-8	+	No	No
chrX	154113247	154113833	H2AB1	+	No	No
chrX	154610358	154610948	H2AB2	+	No	No
chrX	154689076	154689666	H2AB3	-	No	No
chr12	14927339	14930936	H2AJ	+	No	No
chrX	37853525	37854157	H2AL3	+	No	No
chrX	37850032	37850567	H2AP	+	No	No
chr11	118964584	118966175	H2AX	-	No	No
chr4	100869245	100871432	H2AZ1	-	No	No
chr7	44866488	44887725	H2AZ2	-	No	No
chr7	150904923	150907574	H2BK1	-	No	No
chr17	31222451	31233604	H2BN1	+	No	No
chrX	103265719	103268280	H2BW1	-	No	No
chrX	103294523	103297021	H2BW2	+	No	No
chr1	226249532	226259720	H3-3A	+	No	No
chr17	73772515	73775860	H3-3B	-	No	No
chr12	31944119	31945232	H3-5	-	No	No
chr1	149396962	149400553	H3-7	-	No	No
chr5	17654977	17655958	H3Y1	-	No	No
chr5	17491076	17492185	H3Y2	-	No	No
chr5	134670071	134735577	MACROH2A1	-	No	No
chr10	71812602	71872038	MACROH2A2	+	No	No
chr21	44985063	44985529	H2BC12L	+	Yes	No
chr12	14923654	14924065	H4-16	-	Yes	No
