## Supplementary Table 3 for "Aclarubicin disrupts RNA polymerase II progression at replication-coupled histone genes"

### Sheet: Table S3
Table S3: Oligonucleotides used in this study for histone RT-qPCR
Gene	Oligo ID	Oligo Sequence
GAPDH	hGAPDH_F	5'- GTCTCCTCTGACTTCAACAGCG-3'
	hGAPDH_R	5'-ACCACCCTGTTGCTGTAGCCAA-3'
ACTB	ACTB_fwd	5'-CACCATTGGCAATGAGCGGTTC-3'
	ACTB_rev	5'-AGGTCTTTGCGGATGTCCACGT-3'
